# Proteome Profiling of Human Tear Fluid Following Acute Exercise

**DOI:** 10.64898/2026.08.12.744559

**Authors:** Mingjie Sun, Huilin Yao, Maodi Liang, Qintong Fei, Jing Cao, Tiantian Liang, Qinghua Cui

## Abstract

Acute exercise induces systemic molecular perturbations that are not fully reflected by individual biomarkers. Tear fluid is amenable to non-invasive and repeated collection and contains a diverse array of bioactive molecules, thereby constituting a practical biological specimen for evaluating exercise-related physiological responses. However, the immediate proteome-wide alterations in tear fluid following acute exercise have not been characterized. In this study, we performed quantitative proteomic profiling of paired tear samples obtained from healthy female participants before and immediately after a single exercise session, using data-independent acquisition liquid chromatography–tandem mass spectrometry (DIA-LC– MS/MS). Among the 3,173 identified proteins, 744were significantly altered post-exercise, of which 484 exhibited up-regulation and 260 exhibited down-regulation. Functional enrichment analysis demonstrated that the up-regulated proteins were predominantly associated with translation and ribosome biogenesis, whereas down-regulated proteins were primarily involved in glycan metabolism, lysosomal processing, and extracellular matrix organization. Collectively, these observations indicate that acute exercise elicits a rapid and coordinated reconfiguration of the tear proteome. To our knowledge, this investigation provides the first proteomic evidence of the immediate tear response to physical activity, offering a molecular basis for understanding exercise-mediated modulation of tear composition and ocular surface homeostasis.
