## Supplementary material for "Proteome Profiling of Human Tear Fluid Following Acute Exercise": Supplementary Table 1.xlsx

### Sheet: Sheet1
S1. Baseline characteristics of participants
Participant ID	Gender	Age（years）	Height(m)	BMI (kg/m2)	Body fat (%)	Resting heart rate (bpm)	Resting blood pressure (mmHg)
1	female	23	1.58	18.3865	22.8	86	96/67
2	female	27	1.7	19.474	22.7	67	97/71
3	female	26	1.63	23.207	26.8	73	105/76
4	female	23	1.63	18.8566	24.4	72	92/57
5	female	26	1.6	19.3359	25.3	80	105/82
