## Supplementary material for "Proteome Profiling of Human Tear Fluid Following Acute Exercise": Supplementary Table 3.xlsx

### Sheet: PageRank50_GO
Direction	ONTOLOGY	ID	Description	GeneRatio	BgRatio	RichFactor	FoldEnrichment	zScore	pvalue	p.adjust	qvalue	geneID	Count	Displayed_in_circos
Upregulated	CC	GO:0044391	ribosomal subunit	33/50	69/2592	0.478261	24.793	28.0897	9.844e-44	1.50023e-40	1.42272e-40	RACK1/RPS3/RPSA/RPS20/RPS8/RPS9/RPS19/RPS6/RPS2/RPL4/RPS5/RPS16/RPS4X/RPS13/RPS11/RPL5/RPS23/RPS18/RPS12/RPS14/RPS15/RPL12/RPS25/RPL3/RPL6/RPS10/RPS7/RPL11/RPS28/RPS21/RPL7A/RPL8/RPS15A	33	Yes
Upregulated	CC	GO:0022626	cytosolic ribosome	34/50	79/2592	0.43038	22.3109	26.9743	2.99795e-43	2.28443e-40	2.16641e-40	RACK1/RPS3/RPSA/RPS20/EEF1A1/RPS8/RPS9/RPS19/RPS6/RPS2/RPL4/RPS5/RPS16/RPS4X/RPS13/RPS11/RPL5/RPS23/RPS18/RPS12/RPS14/RPS15/RPL12/RPS25/RPL3/RPL6/RPS10/RPS7/RPL11/RPS28/RPS21/RPL7A/RPL8/RPS15A	34	Yes
Upregulated	CC	GO:0005840	ribosome	35/50	89/2592	0.393258	20.3865	26.0973	4.94467e-43	2.51189e-40	2.38212e-40	RACK1/RPS3/RPSA/EEF2/RPS20/EEF1A1/RPS8/RPS9/RPS19/RPS6/RPS2/RPL4/RPS5/RPS16/RPS4X/RPS13/RPS11/RPL5/RPS23/RPS18/RPS12/RPS14/RPS15/RPL12/RPS25/RPL3/RPL6/RPS10/RPS7/RPL11/RPS28/RPS21/RPL7A/RPL8/RPS15A	35	Yes
Upregulated	MF	GO:0003735	structural constituent of ribosome	32/50	66/2592	0.484848	25.1345	27.85	1.85245e-42	5.83635e-40	5.53482e-40	RPS3/RPSA/RPS20/RPS8/RPS9/RPS19/RPS6/RPS2/RPL4/RPS5/RPS16/RPS4X/RPS13/RPS11/RPL5/RPS23/RPS18/RPS12/RPS14/RPS15/RPL12/RPS25/RPL3/RPL6/RPS10/RPS7/RPL11/RPS28/RPS21/RPL7A/RPL8/RPS15A	32	Yes
Upregulated	CC	GO:0015935	small ribosomal subunit	25/50	29/2592	0.862069	44.6897	33.1768	2.29778e-42	5.83635e-40	5.53482e-40	RACK1/RPS3/RPSA/RPS20/RPS8/RPS9/RPS19/RPS6/RPS2/RPS5/RPS16/RPS4X/RPS13/RPS11/RPS23/RPS18/RPS12/RPS14/RPS15/RPS25/RPS10/RPS7/RPS28/RPS21/RPS15A	25	Yes
Upregulated	CC	GO:0022627	cytosolic small ribosomal subunit	25/50	29/2592	0.862069	44.6897	33.1768	2.29778e-42	5.83635e-40	5.53482e-40	RACK1/RPS3/RPSA/RPS20/RPS8/RPS9/RPS19/RPS6/RPS2/RPS5/RPS16/RPS4X/RPS13/RPS11/RPS23/RPS18/RPS12/RPS14/RPS15/RPS25/RPS10/RPS7/RPS28/RPS21/RPS15A	25	Yes
Upregulated	CC	GO:1990904	ribonucleoprotein complex	40/50	179/2592	0.223464	11.5844	20.5799	2.65965e-39	5.79044e-37	5.49128e-37	IQGAP1/RACK1/RPS3/RPSA/EEF2/RPS20/EPRS1/RPS8/RPS9/RPS19/RPS6/RPS2/RPL4/RPS5/RPS16/RPS4X/RPS13/RPS11/RPL5/RPS23/RPS18/RPS12/RPS14/RPS15/RPL12/RPS25/RPL3/RPL6/RPS10/RPS7/RPL11/RPS28/HNRNPK/RPS21/ELAVL1/RPL7A/RPL8/RPS15A/PABPC1/EIF3I	40	Yes
Upregulated	BP	GO:0002181	cytoplasmic translation	35/50	113/2592	0.309735	16.0566	22.9488	1.18348e-38	2.25454e-36	2.13806e-36	RACK1/RPS3/RPSA/RPS20/RPS8/RPS9/RPS19/RPS6/RPS2/RPL4/RPS5/RPS16/RPS4X/RPS13/RPS11/RPL5/RPS23/RPS18/RPS12/RPS14/RPS15/RPL12/RPS25/RPL3/RPL6/RPS10/RPS7/RPL11/RPS28/RPS21/RPL7A/RPL8/RPS15A/PABPC1/EIF3I	35	Yes
Upregulated	BP	GO:0006412	translation	39/50	220/2592	0.177273	9.18982	17.8057	1.04852e-33	1.77549e-31	1.68376e-31	RACK1/RPS3/RPSA/EEF2/RPS20/EPRS1/EEF1A1/RPS8/RPS9/RPS19/RPS6/RPS2/RPL4/RPS5/RPS16/RPS4X/RPS13/RPS11/RPL5/RPS23/RPS18/RPS12/RPS14/RPS15/RPL12/RPS25/RPL3/RPL6/RPS10/RPS7/RPL11/RPS28/RPS21/ELAVL1/RPL7A/RPL8/RPS15A/PABPC1/EIF3I	39	No
Upregulated	BP	GO:0042274	ribosomal small subunit biogenesis	19/50	27/2592	0.703704	36.48	25.9868	1.1067e-28	1.68662e-26	1.59948e-26	RPSA/RPS8/RPS9/RPS19/RPS6/RPS5/RPS16/RPS4X/RPS13/RPS11/RPS23/RPS12/RPS14/RPS15/RPS25/RPS7/RPS28/RPS21/RPS15A	19	No
Upregulated	MF	GO:0005198	structural molecule activity	34/50	205/2592	0.165854	8.59785	15.8954	3.94379e-27	5.46394e-25	5.18165e-25	CLTC/RPS3/RPSA/RPS20/RPS8/RPS9/RPS19/RPS6/RPS2/RPL4/RPS5/RPS16/RPS4X/RPS13/RPS11/RPL5/RPS23/RPS18/RPS12/RPS14/RPS15/RPL12/RPS25/RPL3/RPL6/RPS10/RPS7/RPL11/RPS28/RPS21/RPL7A/RPL8/RPS15A/ARPC2	34	No
Upregulated	MF	GO:0003723	RNA binding	42/50	448/2592	0.09375	4.86	12.5964	2.54883e-25	3.23701e-23	3.06977e-23	CLTC/MYH9/RACK1/RPS3/RPSA/EEF2/RPS20/EPRS1/EEF1A1/RPS8/RPS9/RPS19/RPS6/RPS2/RPL4/RPS5/RPS16/RPS4X/RPS13/RPS11/RPL5/RPS23/RPS18/RPS12/RPS14/RPS15/RPL12/RPS25/RPL3/RPL6/RPS10/RPS7/RPL11/RPS28/HNRNPK/RPS21/ELAVL1/RPL7A/RPL8/RPS15A/PABPC1/EIF3I	42	No
Upregulated	BP	GO:0042254	ribosome biogenesis	22/50	63/2592	0.349206	18.1029	19.2706	2.96448e-24	3.47528e-22	3.29573e-22	RPSA/RPS8/RPS9/RPS19/RPS6/RPS5/RPS16/RPS4X/RPS13/RPS11/RPL5/RPS23/RPS12/RPS14/RPS15/RPS25/RPS7/RPL11/RPS28/RPS21/RPL7A/RPS15A	22	No
Upregulated	CC	GO:0032040	small-subunit processome	15/50	20/2592	0.75	38.88	23.8463	2.78319e-23	3.0297e-21	2.87317e-21	RPS8/RPS9/RPS19/RPS6/RPS5/RPS16/RPS4X/RPS13/RPS11/RPS23/RPS12/RPS14/RPS7/RPS28/RPS15A	15	No
Upregulated	CC	GO:0030684	preribosome	15/50	22/2592	0.681818	35.3455	22.6853	2.98391e-22	3.03165e-20	2.87502e-20	RPS8/RPS9/RPS19/RPS6/RPS5/RPS16/RPS4X/RPS13/RPS11/RPS23/RPS12/RPS14/RPS7/RPS28/RPS15A	15	No
Upregulated	CC	GO:0005925	focal adhesion	29/50	192/2592	0.151042	7.83	13.791	3.7053e-21	3.5293e-19	3.34696e-19	RHOA/CLTC/MYH9/IQGAP1/RPS3/RPS8/RPS9/RPS19/RPS2/RPL4/RPS5/RPS16/RPS4X/RPS13/RPS11/RPL5/RPS18/RPS14/RPS15/RPL12/RPL3/RPL6/RPS10/RPS7/HNRNPK/RPL7A/RPL8/PABPC1/ARPC2	29	No
Upregulated	CC	GO:0030055	cell-substrate junction	29/50	193/2592	0.150259	7.78943	13.7476	4.32377e-21	3.87613e-19	3.67587e-19	RHOA/CLTC/MYH9/IQGAP1/RPS3/RPS8/RPS9/RPS19/RPS2/RPL4/RPS5/RPS16/RPS4X/RPS13/RPS11/RPL5/RPS18/RPS14/RPS15/RPL12/RPL3/RPL6/RPS10/RPS7/HNRNPK/RPL7A/RPL8/PABPC1/ARPC2	29	No
Upregulated	BP	GO:0022613	ribonucleoprotein complex biogenesis	23/50	105/2592	0.219048	11.3554	15.1899	3.57804e-20	3.02941e-18	2.8729e-18	RPSA/RPS8/RPS9/RPS19/RPS6/RPS5/RPS16/RPS4X/RPS13/RPS11/RPL5/RPS23/RPS12/RPS14/RPS15/RPS25/RPS7/RPL11/RPS28/RPS21/RPL7A/RPS15A/EIF3I	23	No
Upregulated	CC	GO:0005730	nucleolus	25/50	176/2592	0.142045	7.36364	12.2615	3.44784e-17	2.76553e-15	2.62265e-15	RPS3/EEF1A1/RPS8/RPS9/RPS19/RPS6/RPL4/RPS5/RPS16/RPS4X/RPS13/RPS11/RPL5/RPS23/RPS12/RPS14/RPL12/RPS25/RPL3/RPS10/RPS7/RPL11/RPS28/RPL7A/RPS15A	25	No
Upregulated	CC	GO:0070161	anchoring junction	29/50	287/2592	0.101045	5.23819	10.6762	4.05242e-16	3.08794e-14	2.92841e-14	RHOA/CLTC/MYH9/IQGAP1/RPS3/RPS8/RPS9/RPS19/RPS2/RPL4/RPS5/RPS16/RPS4X/RPS13/RPS11/RPL5/RPS18/RPS14/RPS15/RPL12/RPL3/RPL6/RPS10/RPS7/HNRNPK/RPL7A/RPL8/PABPC1/ARPC2	29	No
Upregulated	MF	GO:0019843	rRNA binding	11/50	19/2592	0.578947	30.0126	17.7982	2.90166e-15	2.10578e-13	1.99698e-13	RPS3/RPS9/RPS5/RPS4X/RPS13/RPS11/RPL5/RPS18/RPL12/RPL11/RPL8	11	No
Upregulated	BP	GO:0006364	rRNA processing	13/50	36/2592	0.361111	18.72	15.0129	1.62008e-14	1.12227e-12	1.06429e-12	RPS8/RPS19/RPS6/RPS16/RPL5/RPS14/RPS15/RPS25/RPS7/RPL11/RPS28/RPS21/RPL7A	13	No
Upregulated	BP	GO:0016072	rRNA metabolic process	13/50	43/2592	0.302326	15.6726	13.6046	2.33291e-13	1.54581e-11	1.46594e-11	RPS8/RPS19/RPS6/RPS16/RPL5/RPS14/RPS15/RPS25/RPS7/RPL11/RPS28/RPS21/RPL7A	13	No
Upregulated	CC	GO:0045202	synapse	26/50	356/2592	0.0730337	3.78607	7.93618	8.61952e-11	5.4734e-09	5.19062e-09	RHOA/MYH9/RPS3/EEF2/RPS20/RPS9/RPS19/RPS5/RPS16/RPS4X/RPS13/RPS23/RPS18/RPS14/RPL12/RPS25/RPL6/RPS7/RPS28/RPS21/ELAVL1/RPL7A/RPL8/RPS15A/EIF3I/ARPC2	26	No
Upregulated	BP	GO:0042255	ribosome assembly	8/50	20/2592	0.4	20.736	12.4242	1.13597e-09	6.92487e-08	6.5671e-08	RPSA/RPS19/RPS5/RPL5/RPS14/RPS15/RPL11/RPS28	8	No
Upregulated	BP	GO:0006396	RNA processing	16/50	140/2592	0.114286	5.92457	8.40046	2.28407e-09	1.33881e-07	1.26965e-07	RPS8/RPS19/RPS6/RPS16/RPS13/RPL5/RPS14/RPS15/RPS25/RPS7/RPL11/RPS28/HNRNPK/RPS21/RPL7A/PABPC1	16	No
Upregulated	BP	GO:0140694	membraneless organelle assembly	11/50	82/2592	0.134146	6.95415	7.68282	2.21297e-07	1.2491e-05	1.18456e-05	RHOA/RPS3/RPSA/RPS19/RPS5/RPL5/RPS23/RPS14/RPS15/RPL11/RPS28	11	No
Upregulated	CC	GO:0015934	large ribosomal subunit	8/50	40/2592	0.2	10.368	8.37274	5.17858e-07	2.72143e-05	2.58083e-05	RPL4/RPL5/RPL12/RPL3/RPL6/RPL11/RPL7A/RPL8	8	No
Upregulated	CC	GO:0022625	cytosolic large ribosomal subunit	8/50	40/2592	0.2	10.368	8.37274	5.17858e-07	2.72143e-05	2.58083e-05	RPL4/RPL5/RPL12/RPL3/RPL6/RPL11/RPL7A/RPL8	8	No
Upregulated	BP	GO:0022618	protein-RNA complex assembly	9/50	56/2592	0.160714	8.33143	7.77748	6.70424e-07	3.40575e-05	3.2298e-05	RPSA/RPS19/RPS5/RPL5/RPS14/RPS15/RPL11/RPS28/EIF3I	9	No
Upregulated	BP	GO:0071826	protein-RNA complex organization	9/50	60/2592	0.15	7.776	7.44643	1.23436e-06	6.06829e-05	5.75478e-05	RPSA/RPS19/RPS5/RPL5/RPS14/RPS15/RPL11/RPS28/EIF3I	9	No
Upregulated	CC	GO:0014069	postsynaptic density	9/50	62/2592	0.145161	7.52516	7.29219	1.64536e-06	7.83603e-05	7.43118e-05	RPS3/RPS19/RPS13/RPS18/RPS14/RPL12/RPS25/RPL6/RPL8	9	No
Upregulated	CC	GO:0032279	asymmetric synapse	9/50	65/2592	0.138462	7.17785	7.0733	2.48202e-06	0.000108779	0.000103159	RPS3/RPS19/RPS13/RPS18/RPS14/RPL12/RPS25/RPL6/RPL8	9	No
Upregulated	CC	GO:0099572	postsynaptic specialization	9/50	65/2592	0.138462	7.17785	7.0733	2.48202e-06	0.000108779	0.000103159	RPS3/RPS19/RPS13/RPS18/RPS14/RPL12/RPS25/RPL6/RPL8	9	No
Upregulated	MF	GO:0055106	ubiquitin-protein transferase regulator activity	5/50	13/2592	0.384615	19.9385	9.5989	2.49821e-06	0.000108779	0.000103159	RPS20/RPL5/RPS15/RPS7/RPL11	5	No
Upregulated	BP	GO:1901796	regulation of signal transduction by p53 class mediator	6/50	23/2592	0.26087	13.5235	8.45937	2.98392e-06	0.000126319	0.000119793	RPS20/RPL5/RPS15/RPS7/RPL11/HNRNPK	6	No
Upregulated	CC	GO:0098984	neuron to neuron synapse	9/50	73/2592	0.123288	6.39123	6.55189	6.70925e-06	0.000276348	0.000262071	RPS3/RPS19/RPS13/RPS18/RPS14/RPL12/RPS25/RPL6/RPL8	9	No
Upregulated	MF	GO:0003729	mRNA binding	10/50	95/2592	0.105263	5.45684	6.20598	8.28916e-06	0.000332439	0.000315263	RPS3/RPS2/RPS5/RPS13/RPL5/RPS14/RPS7/HNRNPK/ELAVL1/PABPC1	10	No
Upregulated	CC	GO:0098794	postsynapse	12/50	153/2592	0.0784314	4.06588	5.48184	2.0013e-05	0.000782046	0.000741642	RHOA/RPS3/RPS19/RPS13/RPS18/RPS14/RPL12/RPS25/RPL6/ELAVL1/RPL8/ARPC2	12	No
Upregulated	BP	GO:0072331	signal transduction by p53 class mediator	6/50	32/2592	0.1875	9.72	6.95989	2.34676e-05	0.000894117	0.000847923	RPS20/RPL5/RPS15/RPS7/RPL11/HNRNPK	6	No
Upregulated	CC	GO:0005791	rough endoplasmic reticulum	5/50	20/2592	0.25	12.96	7.52908	2.71739e-05	0.00101007	0.00095789	RPL4/RPS23/RPL6/RPS28/RPS21	5	No
Upregulated	BP	GO:0006417	regulation of translation	10/50	112/2592	0.0892857	4.62857	5.5049	3.62946e-05	0.00131697	0.00124893	RACK1/RPS3/EEF2/EPRS1/RPS9/RPS4X/RPL5/RPS14/ELAVL1/PABPC1	10	No
Upregulated	MF	GO:0048027	mRNA 5'-UTR binding	4/50	13/2592	0.307692	15.9508	7.57775	7.71549e-05	0.00273451	0.00259324	RPS13/RPL5/RPS14/RPS7	4	No
Upregulated	MF	GO:0019901	protein kinase binding	11/50	149/2592	0.0738255	3.82711	4.98432	8.35524e-05	0.00289395	0.00274444	RHOA/CLTC/IQGAP1/RACK1/RPS3/EEF2/EEF1A1/RPS19/RPS6/RPS7/ELAVL1	11	No
Upregulated	MF	GO:0045182	translation regulator activity	4/50	14/2592	0.285714	14.8114	7.26594	0.000106485	0.00360629	0.00341997	RACK1/RPS9/RPS14/PABPC1	4	No
Upregulated	BP	GO:0065003	protein-containing complex assembly	17/50	348/2592	0.0488506	2.53241	4.30809	0.000147287	0.00487967	0.00462757	RHOA/CLTC/RACK1/RPS3/RPSA/APOA1/RPS19/RPS5/RPL5/RPS14/RPS15/CAPZA1/RPL11/RPS28/ELAVL1/EIF3I/ARPC2	17	No
Upregulated	BP	GO:0016070	RNA metabolic process	21/50	499/2592	0.0420842	2.18164	4.11892	0.000157663	0.00511229	0.00484817	RHOA/RPS3/EPRS1/RPS8/RPS19/RPS6/RPS16/RPS13/RPL5/RPS14/RPS15/RPS25/RPL6/RPS7/RPL11/RPS28/HNRNPK/RPS21/ELAVL1/RPL7A/PABPC1	21	No
Upregulated	MF	GO:0019900	kinase binding	11/50	164/2592	0.0670732	3.47707	4.59587	0.000200182	0.00635578	0.00602741	RHOA/CLTC/IQGAP1/RACK1/RPS3/EEF2/EEF1A1/RPS19/RPS6/RPS7/ELAVL1	11	No
Upregulated	BP	GO:0032774	RNA biosynthetic process	19/50	440/2592	0.0431818	2.23855	3.99805	0.000275101	0.00855619	0.00811414	RHOA/RPS3/RPS8/RPS19/RPS6/RPS16/RPS13/RPL5/RPS14/RPS15/RPS25/RPL6/RPS7/RPL11/RPS28/HNRNPK/RPS21/RPL7A/PABPC1	19	No
Upregulated	CC	GO:0036464	cytoplasmic ribonucleoprotein granule	7/50	70/2592	0.1	5.184	4.97621	0.000306503	0.00934221	0.00885955	IQGAP1/RPS6/RPS4X/RPL6/HNRNPK/ELAVL1/PABPC1	7	No
Upregulated	CC	GO:0035770	ribonucleoprotein granule	7/50	71/2592	0.0985915	5.11099	4.92515	0.000335052	0.0100122	0.00949488	IQGAP1/RPS6/RPS4X/RPL6/HNRNPK/ELAVL1/PABPC1	7	No
Upregulated	BP	GO:0141187	nucleic acid biosynthetic process	19/50	454/2592	0.0418502	2.16952	3.84734	0.000418736	0.0122722	0.0116381	RHOA/RPS3/RPS8/RPS19/RPS6/RPS16/RPS13/RPL5/RPS14/RPS15/RPS25/RPL6/RPS7/RPL11/RPS28/HNRNPK/RPS21/RPL7A/PABPC1	19	No
Upregulated	BP	GO:0010608	post-transcriptional regulation of gene expression	10/50	153/2592	0.0653595	3.38824	4.2702	0.000506351	0.01456	0.0138077	RACK1/RPS3/EEF2/EPRS1/RPS9/RPS4X/RPL5/RPS14/ELAVL1/PABPC1	10	No
Upregulated	BP	GO:0043933	protein-containing complex organization	17/50	387/2592	0.0439276	2.27721	3.81983	0.000547407	0.0153962	0.0146008	RHOA/CLTC/RACK1/RPS3/RPSA/APOA1/RPS19/RPS5/RPL5/RPS14/RPS15/CAPZA1/RPL11/RPS28/ELAVL1/EIF3I/ARPC2	17	No
Upregulated	BP	GO:0051338	regulation of transferase activity	8/50	101/2592	0.0792079	4.10614	4.46504	0.000555637	0.0153962	0.0146008	RHOA/IQGAP1/RPS3/APOA1/RPS2/RPL5/RPS7/RPL11	8	No
Upregulated	BP	GO:0070925	organelle assembly	11/50	186/2592	0.0591398	3.06581	4.10043	0.000605534	0.0164792	0.0156278	RHOA/RPS3/RPSA/RPS19/RPS5/RPL5/RPS23/RPS14/RPS15/RPL11/RPS28	11	No
Upregulated	BP	GO:0031397	negative regulation of protein ubiquitination	4/50	22/2592	0.181818	9.42545	5.56505	0.000694243	0.0185619	0.0176029	RPS3/RPL5/RPS7/RPL11	4	No
Upregulated	BP	GO:0045727	positive regulation of translation	5/50	43/2592	0.116279	6.02791	4.66195	0.00120708	0.0317171	0.0300785	EEF2/RPS4X/RPL5/ELAVL1/PABPC1	5	No
Upregulated	BP	GO:0051246	regulation of protein metabolic process	18/50	454/2592	0.0396476	2.05533	3.47171	0.00124879	0.0322569	0.0305903	RHOA/MYH9/IQGAP1/RACK1/RPS3/EEF2/EPRS1/EEF1A1/RPS9/RPS2/RPS4X/RPL5/RPS14/RPS7/RPL11/KNG1/ELAVL1/PABPC1	18	No
Upregulated	BP	GO:0042273	ribosomal large subunit biogenesis	3/50	12/2592	0.25	12.96	5.82295	0.00131516	0.0334051	0.0316792	RPL5/RPL11/RPL7A	3	No
Upregulated	BP	GO:1903321	negative regulation of protein modification by small protein conjugation or removal	4/50	26/2592	0.153846	7.97538	5.01254	0.00134032	0.033486	0.031756	RPS3/RPL5/RPS7/RPL11	4	No
Upregulated	BP	GO:0031396	regulation of protein ubiquitination	5/50	45/2592	0.111111	5.76	4.51679	0.00148818	0.0365804	0.0346905	RPS3/RPS2/RPL5/RPS7/RPL11	5	No
Upregulated	MF	GO:0003730	mRNA 3'-UTR binding	4/50	27/2592	0.148148	7.68	4.89267	0.0015512	0.0375242	0.0355855	RPL5/RPS7/ELAVL1/PABPC1	4	No
Upregulated	BP	GO:1901874	negative regulation of post-translational protein modification	4/50	28/2592	0.142857	7.40571	4.7788	0.00178418	0.0424858	0.0402908	RPS3/RPL5/RPS7/RPL11	4	No
Upregulated	CC	GO:0098562	cytoplasmic side of membrane	5/50	48/2592	0.104167	5.4	4.31465	0.00199676	0.0468164	0.0443976	RHOA/MYH9/IQGAP1/EEF1A1/RPS28	5	No
Downregulated	CC	GO:0043202	lysosomal lumen	13/50	56/2592	0.232143	12.0343	11.7056	1.01068e-11	1.77273e-08	1.43729e-08	HSPG2/PSAP/GLA/GLB1/ARSA/CTSL/LGMN/NAGLU/HEXA/HEXB/CTSB/GALNS/NEU1	13	Yes
Downregulated	CC	GO:0005775	vacuolar lumen	15/50	110/2592	0.136364	7.06909	9.12116	6.54072e-10	5.73621e-07	4.65079e-07	HSPG2/PSAP/GLA/GLB1/ARSA/CTSL/ELANE/LGMN/CTSG/NAGLU/HEXA/HEXB/CTSB/GALNS/NEU1	15	Yes
Downregulated	BP	GO:0006665	sphingolipid metabolic process	9/50	30/2592	0.3	15.552	11.2415	1.84513e-09	8.57162e-07	6.94968e-07	PSAP/GLA/GLB1/NAGLU/HEXA/HEXB/B4GALT4/B3GALNT1/NEU1	9	Yes
Downregulated	BP	GO:0006687	glycosphingolipid metabolic process	8/50	22/2592	0.363636	18.8509	11.7906	2.80073e-09	8.57162e-07	6.94968e-07	GLA/GLB1/NAGLU/HEXA/HEXB/B4GALT4/B3GALNT1/NEU1	8	Yes
Downregulated	CC	GO:0030312	external encapsulating structure	17/50	164/2592	0.103659	5.37366	8.11472	2.93214e-09	8.57162e-07	6.94968e-07	MMP9/HSPG2/THBS1/PSAP/CTSL/ELANE/KRT1/PLOD1/LAMC1/CTSG/COL6A1/CDH2/DAG1/CTSB/TIMP1/LMAN1/MMP7	17	Yes
Downregulated	CC	GO:0031012	extracellular matrix	17/50	164/2592	0.103659	5.37366	8.11472	2.93214e-09	8.57162e-07	6.94968e-07	MMP9/HSPG2/THBS1/PSAP/CTSL/ELANE/KRT1/PLOD1/LAMC1/CTSG/COL6A1/CDH2/DAG1/CTSB/TIMP1/LMAN1/MMP7	17	Yes
Downregulated	CC	GO:0062023	collagen-containing extracellular matrix	16/50	148/2592	0.108108	5.60432	8.08867	5.26348e-09	1.31888e-06	1.06932e-06	MMP9/HSPG2/THBS1/PSAP/CTSL/ELANE/KRT1/PLOD1/LAMC1/CTSG/COL6A1/CDH2/DAG1/CTSB/TIMP1/LMAN1	16	Yes
Downregulated	BP	GO:0006643	membrane lipid metabolic process	9/50	34/2592	0.264706	13.7224	10.471	6.38439e-09	1.39978e-06	1.13491e-06	PSAP/GLA/GLB1/NAGLU/HEXA/HEXB/B4GALT4/B3GALNT1/NEU1	9	Yes
Downregulated	BP	GO:0008544	epidermis development	13/50	93/2592	0.139785	7.24645	8.60246	8.37595e-09	1.59042e-06	1.28948e-06	EGFR/KRT5/KRT1/PLOD1/FLG2/KRT10/COL6A1/NAGLU/KRT2/KRT16/KRT17/KRT14/DSP	13	No
Downregulated	BP	GO:0045109	intermediate filament organization	8/50	25/2592	0.32	16.5888	10.9825	9.06739e-09	1.59042e-06	1.28948e-06	KRT5/KRT1/KRT10/KRT2/KRT16/KRT17/KRT14/DSP	8	No
Downregulated	BP	GO:0006664	glycolipid metabolic process	8/50	26/2592	0.307692	15.9508	10.7437	1.29076e-08	1.88666e-06	1.52966e-06	GLA/GLB1/NAGLU/HEXA/HEXB/B4GALT4/B3GALNT1/NEU1	8	No
Downregulated	BP	GO:1903509	liposaccharide metabolic process	8/50	26/2592	0.307692	15.9508	10.7437	1.29076e-08	1.88666e-06	1.52966e-06	GLA/GLB1/NAGLU/HEXA/HEXB/B4GALT4/B3GALNT1/NEU1	8	No
Downregulated	BP	GO:0043588	skin development	12/50	82/2592	0.146341	7.58634	8.49856	2.04243e-08	2.75571e-06	2.23427e-06	EGFR/KRT5/KRT1/FLG2/KRT10/COL6A1/NAGLU/KRT2/KRT16/KRT17/KRT14/DSP	12	No
Downregulated	CC	GO:0001533	cornified envelope	9/50	39/2592	0.230769	11.9631	9.6732	2.39944e-08	3.00616e-06	2.43733e-06	KRT1/FLG2/KRT10/DSG1/KRT2/KRT16/KRT17/KRT14/DSP	9	No
Downregulated	BP	GO:0006672	ceramide metabolic process	7/50	20/2592	0.35	18.144	10.7925	4.13605e-08	4.83642e-06	3.92127e-06	GLA/GLB1/NAGLU/HEXA/HEXB/B4GALT4/NEU1	7	No
Downregulated	BP	GO:0045103	intermediate filament-based process	8/50	31/2592	0.258065	13.3781	9.72209	6.05887e-08	6.25132e-06	5.06844e-06	KRT5/KRT1/KRT10/KRT2/KRT16/KRT17/KRT14/DSP	8	No
Downregulated	BP	GO:0045104	intermediate filament cytoskeleton organization	8/50	31/2592	0.258065	13.3781	9.72209	6.05887e-08	6.25132e-06	5.06844e-06	KRT5/KRT1/KRT10/KRT2/KRT16/KRT17/KRT14/DSP	8	No
Downregulated	BP	GO:0006029	proteoglycan metabolic process	8/50	34/2592	0.235294	12.1976	9.21609	1.33468e-07	1.30057e-05	1.05447e-05	GLB1/CANT1/NAGLU/HEXA/HEXB/B4GALT4/XYLT1/XYLT2	8	No
Downregulated	CC	GO:0030141	secretory granule	22/50	359/2592	0.0612813	3.17682	6.23099	1.52266e-07	1.40565e-05	1.13967e-05	CD44/MMP9/LCN2/THBS1/PSAP/GLA/GLB1/ARSA/CTSL/ELANE/KRT1/FLG2/CANT1/CTSG/DSG1/HEXA/HEXB/CTSB/GALNS/TIMP1/NEU1/DSP	22	No
Downregulated	BP	GO:0060429	epithelium development	18/50	244/2592	0.0737705	3.82426	6.49953	2.09945e-07	1.84122e-05	1.49282e-05	EGFR/CD44/MMP9/PSAP/KRT5/KRT1/FLG2/KRT10/COL6A1/NAGLU/CDH2/DAG1/KRT2/CTSB/KRT16/KRT17/KRT14/DSP	18	No
Downregulated	BP	GO:0009888	tissue development	21/50	352/2592	0.0596591	3.09273	5.92231	5.46681e-07	4.56609e-05	3.70209e-05	EGFR/CD44/MMP9/PSAP/KRT5/KRT1/PLOD1/FLG2/LAMC1/KRT10/COL6A1/NAGLU/CDH2/DAG1/KRT2/CTSB/TIMP1/KRT16/KRT17/KRT14/DSP	21	No
Downregulated	CC	GO:0045111	intermediate filament cytoskeleton	8/50	42/2592	0.190476	9.87429	8.13053	7.71872e-07	6.15393e-05	4.98947e-05	KRT5/KRT1/KRT10/KRT2/KRT16/KRT17/KRT14/DSP	8	No
Downregulated	CC	GO:0099503	secretory vesicle	22/50	395/2592	0.0556962	2.88729	5.71286	8.61671e-07	6.57118e-05	5.32777e-05	CD44/MMP9/LCN2/THBS1/PSAP/GLA/GLB1/ARSA/CTSL/ELANE/KRT1/FLG2/CANT1/CTSG/DSG1/HEXA/HEXB/CTSB/GALNS/TIMP1/NEU1/DSP	22	No
Downregulated	BP	GO:0046514	ceramide catabolic process	5/50	11/2592	0.454545	23.5636	10.5158	9.23351e-07	6.74816e-05	5.47126e-05	GLA/GLB1/HEXA/HEXB/NEU1	5	No
Downregulated	BP	GO:0009100	glycoprotein metabolic process	11/50	95/2592	0.115789	6.00253	6.96583	1.02573e-06	7.1965e-05	5.83477e-05	GLB1/CTSL/CANT1/UGGT1/NAGLU/HEXA/HEXB/B4GALT4/B3GALNT1/XYLT1/XYLT2	11	No
Downregulated	MF	GO:0005518	collagen binding	7/50	32/2592	0.21875	11.34	8.2529	1.50561e-06	9.77201e-05	7.92293e-05	CD44/MMP9/HSPG2/THBS1/CTSL/COL6A1/CTSB	7	No
Downregulated	BP	GO:0098773	skin epidermis development	7/50	32/2592	0.21875	11.34	8.2529	1.50561e-06	9.77201e-05	7.92293e-05	EGFR/KRT1/FLG2/COL6A1/NAGLU/KRT16/KRT17	7	No
Downregulated	BP	GO:0046479	glycosphingolipid catabolic process	5/50	12/2592	0.416667	21.6	10.0295	1.55996e-06	9.77201e-05	7.92293e-05	GLA/GLB1/HEXA/HEXB/NEU1	5	No
Downregulated	CC	GO:0045095	keratin filament	6/50	22/2592	0.272727	14.1382	8.67783	2.23816e-06	0.000132796	0.000107668	KRT5/KRT1/KRT10/KRT2/KRT16/KRT14	6	No
Downregulated	BP	GO:0048513	animal organ development	23/50	453/2592	0.0507726	2.63205	5.36178	2.27132e-06	0.000132796	0.000107668	EGFR/CD44/MMP9/HSPG2/PSAP/CDH1/KRT5/KRT1/FLG2/KRT10/APOD/COL6A1/NAGLU/CDH2/DAG1/KRT2/CTSB/TIMP1/KRT16/KRT17/KRT14/XYLT1/DSP	23	No
Downregulated	CC	GO:0005882	intermediate filament	7/50	35/2592	0.2	10.368	7.82432	2.87823e-06	0.0001586	0.000128589	KRT5/KRT1/KRT10/KRT2/KRT16/KRT14/DSP	7	No
Downregulated	BP	GO:0042303	molting cycle	6/50	23/2592	0.26087	13.5235	8.45937	2.98392e-06	0.0001586	0.000128589	EGFR/COL6A1/NAGLU/KRT16/KRT17/KRT14	6	No
Downregulated	BP	GO:0042633	hair cycle	6/50	23/2592	0.26087	13.5235	8.45937	2.98392e-06	0.0001586	0.000128589	EGFR/COL6A1/NAGLU/KRT16/KRT17/KRT14	6	No
Downregulated	BP	GO:0030216	keratinocyte differentiation	8/50	50/2592	0.16	8.2944	7.30328	3.12299e-06	0.00016111	0.000130624	KRT5/KRT1/KRT10/KRT2/KRT16/KRT17/KRT14/DSP	8	No
Downregulated	BP	GO:0018149	peptide cross-linking	5/50	14/2592	0.357143	18.5143	9.21395	3.82981e-06	0.000186597	0.000151289	THBS1/KRT1/KRT10/KRT2/DSP	5	No
Downregulated	BP	GO:0019377	glycolipid catabolic process	5/50	14/2592	0.357143	18.5143	9.21395	3.82981e-06	0.000186597	0.000151289	GLA/GLB1/HEXA/HEXB/NEU1	5	No
Downregulated	MF	GO:0008194	UDP-glycosyltransferase activity	7/50	37/2592	0.189189	9.80757	7.56645	4.27897e-06	0.000202846	0.000164463	UGGT1/HEXA/HEXB/B4GALT4/B3GALNT1/XYLT1/XYLT2	7	No
Downregulated	BP	GO:0030855	epithelial cell differentiation	13/50	157/2592	0.0828025	4.29248	5.96836	4.51347e-06	0.000208332	0.000168911	MMP9/PSAP/KRT5/KRT1/KRT10/COL6A1/CDH2/KRT2/CTSB/KRT16/KRT17/KRT14/DSP	13	No
Downregulated	BP	GO:0030149	sphingolipid catabolic process	5/50	15/2592	0.333333	17.28	8.86694	5.66152e-06	0.000254623	0.000206443	GLA/GLB1/HEXA/HEXB/NEU1	5	No
Downregulated	BP	GO:0032963	collagen metabolic process	6/50	26/2592	0.230769	11.9631	7.8781	6.5119e-06	0.000285547	0.000231515	MMP9/CTSL/COL6A1/NAGLU/CTSB/MMP7	6	No
Downregulated	BP	GO:0006516	glycoprotein catabolic process	5/50	16/2592	0.3125	16.2	8.55188	8.11568e-06	0.000347193	0.000281496	GLB1/CTSL/NAGLU/HEXA/HEXB	5	No
Downregulated	BP	GO:0016477	cell migration	18/50	314/2592	0.0573248	2.97172	5.22594	9.19203e-06	0.000383877	0.000311239	EGFR/CD44/MMP9/THBS1/CDH1/KRT5/ELANE/LGMN/LAMC1/CTSG/APOD/HEXB/CDH2/DAG1/KRT2/TIMP1/KRT16/MMP7	18	No
Downregulated	BP	GO:0046466	membrane lipid catabolic process	5/50	17/2592	0.294118	15.2471	8.26403	1.13307e-05	0.000462189	0.000374733	GLA/GLB1/HEXA/HEXB/NEU1	5	No
Downregulated	BP	GO:0009628	response to abiotic stimulus	14/50	200/2592	0.07	3.6288	5.42654	1.31444e-05	0.000523983	0.000424834	EGFR/MMP9/HSPG2/THBS1/KRT5/ELANE/PLOD1/LGMN/HYOU1/COL6A1/CDH2/DAG1/TIMP1/KRT14	14	No
Downregulated	BP	GO:0009913	epidermal cell differentiation	8/50	61/2592	0.131148	6.79869	6.42657	1.45792e-05	0.000568264	0.000460736	KRT5/KRT1/KRT10/KRT2/KRT16/KRT17/KRT14/DSP	8	No
Downregulated	MF	GO:0005198	structural molecule activity	14/50	205/2592	0.0682927	3.54029	5.31454	1.75299e-05	0.000668422	0.000541942	HSPG2/THBS1/KRT5/KRT1/FLG2/LAMC1/KRT10/COL6A1/DAG1/KRT2/KRT16/KRT17/KRT14/DSP	14	No
Downregulated	CC	GO:0000323	lytic vacuole	16/50	269/2592	0.0594796	3.08342	5.06127	2.19534e-05	0.000802212	0.000650416	HSPG2/PSAP/GLA/GLB1/ARSA/CTSL/ELANE/LGMN/CTSG/COL6A1/NAGLU/HEXA/HEXB/CTSB/GALNS/NEU1	16	No
Downregulated	CC	GO:0005764	lysosome	16/50	269/2592	0.0594796	3.08342	5.06127	2.19534e-05	0.000802212	0.000650416	HSPG2/PSAP/GLA/GLB1/ARSA/CTSL/ELANE/LGMN/CTSG/COL6A1/NAGLU/HEXA/HEXB/CTSB/GALNS/NEU1	16	No
Downregulated	BP	GO:0048870	cell motility	18/50	336/2592	0.0535714	2.77714	4.89613	2.40663e-05	0.000861476	0.000698466	EGFR/CD44/MMP9/THBS1/CDH1/KRT5/ELANE/LGMN/LAMC1/CTSG/APOD/HEXB/CDH2/DAG1/KRT2/TIMP1/KRT16/MMP7	18	No
Downregulated	BP	GO:0044706	multi-multicellular organism process	6/50	33/2592	0.181818	9.42545	6.8304	2.82642e-05	0.000991508	0.000803893	MMP9/HSPG2/DSG1/HEXB/CTSB/TIMP1	6	No
Downregulated	MF	GO:0004553	hydrolase activity, hydrolyzing O-glycosyl compounds	6/50	34/2592	0.176471	9.14824	6.70631	3.38201e-05	0.00116315	0.000943054	GLA/GLB1/NAGLU/HEXA/HEXB/NEU1	6	No
Downregulated	BP	GO:0030574	collagen catabolic process	4/50	11/2592	0.363636	18.8509	8.31943	3.66424e-05	0.00123598	0.0010021	MMP9/CTSL/CTSB/MMP7	4	No
Downregulated	BP	GO:1901136	carbohydrate derivative catabolic process	9/50	91/2592	0.0989011	5.12703	5.61995	4.16559e-05	0.00137858	0.00111772	CD44/GLA/GLB1/CTSL/COL6A1/NAGLU/HEXA/HEXB/NEU1	9	No
Downregulated	CC	GO:0005773	vacuole	16/50	284/2592	0.056338	2.92056	4.80951	4.37133e-05	0.00140586	0.00113984	HSPG2/PSAP/GLA/GLB1/ARSA/CTSL/ELANE/LGMN/CTSG/COL6A1/NAGLU/HEXA/HEXB/CTSB/GALNS/NEU1	16	No
Downregulated	BP	GO:0030198	extracellular matrix organization	8/50	71/2592	0.112676	5.84113	5.7999	4.54814e-05	0.00140586	0.00113984	MMP9/ELANE/PLOD1/LAMC1/CTSG/COL6A1/DAG1/MMP7	8	No
Downregulated	BP	GO:0043062	extracellular structure organization	8/50	71/2592	0.112676	5.84113	5.7999	4.54814e-05	0.00140586	0.00113984	MMP9/ELANE/PLOD1/LAMC1/CTSG/COL6A1/DAG1/MMP7	8	No
Downregulated	BP	GO:0007155	cell adhesion	16/50	285/2592	0.0561404	2.91032	4.7933	4.56863e-05	0.00140586	0.00113984	EGFR/CD44/HSPG2/THBS1/GLA/CDH1/ELANE/FLG2/LAMC1/CTSG/APOD/COL6A1/DSG1/CDH2/DAG1/DSP	16	No
Downregulated	CC	GO:0005766	primary lysosome	9/50	93/2592	0.0967742	5.01677	5.5318	4.96474e-05	0.00147596	0.00119668	PSAP/GLA/GLB1/ARSA/ELANE/CTSG/HEXA/HEXB/GALNS	9	No
Downregulated	CC	GO:0042582	azurophil granule	9/50	93/2592	0.0967742	5.01677	5.5318	4.96474e-05	0.00147596	0.00119668	PSAP/GLA/GLB1/ARSA/ELANE/CTSG/HEXA/HEXB/GALNS	9	No
Downregulated	BP	GO:0009611	response to wounding	12/50	169/2592	0.0710059	3.68095	5.05459	5.48679e-05	0.00159708	0.00129488	CD44/THBS1/GLA/KRT1/CTSG/APOD/COL6A1/NAGLU/DAG1/TIMP1/LMAN1/DSP	12	No
Downregulated	BP	GO:0045229	external encapsulating structure organization	8/50	73/2592	0.109589	5.6811	5.68887	5.58004e-05	0.00159708	0.00129488	MMP9/ELANE/PLOD1/LAMC1/CTSG/COL6A1/DAG1/MMP7	8	No
Downregulated	BP	GO:0022617	extracellular matrix disassembly	5/50	23/2592	0.217391	11.2696	6.93689	5.64532e-05	0.00159708	0.00129488	MMP9/ELANE/LAMC1/CTSG/MMP7	5	No
Downregulated	BP	GO:0006629	lipid metabolic process	14/50	229/2592	0.0611354	3.16926	4.8209	6.2048e-05	0.00170631	0.00138344	EGFR/HSPG2/PSAP/GLA/GLB1/ARSA/LGMN/APOD/NAGLU/HEXA/HEXB/B4GALT4/B3GALNT1/NEU1	14	No
Downregulated	BP	GO:0040011	locomotion	15/50	260/2592	0.0576923	2.99077	4.74542	6.22597e-05	0.00170631	0.00138344	EGFR/MMP9/THBS1/GLA/CDH1/KRT5/ELANE/LGMN/CTSG/APOD/COL6A1/DAG1/TIMP1/KRT16/MMP7	15	No
Downregulated	BP	GO:0031424	keratinization	5/50	24/2592	0.208333	10.8	6.7634	7.02775e-05	0.00189641	0.00153757	KRT5/KRT1/KRT2/KRT16/KRT17	5	No
Downregulated	BP	GO:0006954	inflammatory response	12/50	174/2592	0.0689655	3.57517	4.93155	7.33439e-05	0.00194917	0.00158034	EGFR/CD44/MMP9/HSPG2/THBS1/ELANE/KRT1/APOD/COL6A1/NAGLU/TIMP1/KRT16	12	No
Downregulated	BP	GO:0048661	positive regulation of smooth muscle cell proliferation	4/50	13/2592	0.307692	15.9508	7.57775	7.71549e-05	0.00201985	0.00163765	EGFR/MMP9/THBS1/ELANE	4	No
Downregulated	CC	GO:0005788	endoplasmic reticulum lumen	10/50	123/2592	0.0813008	4.21463	5.12218	8.2006e-05	0.00211527	0.00171502	THBS1/ARSA/LAMC1/HYOU1/UGGT1/COL6A1/CDH2/DAG1/TIMP1/OS9	10	No
Downregulated	BP	GO:0030203	glycosaminoglycan metabolic process	5/50	25/2592	0.2	10.368	6.59986	8.65761e-05	0.00220079	0.00178435	CD44/HEXA/HEXB/XYLT1/XYLT2	5	No
Downregulated	CC	GO:0005604	basement membrane	5/50	26/2592	0.192308	9.96923	6.44532	0.000105639	0.00264701	0.00214614	HSPG2/LAMC1/COL6A1/DAG1/TIMP1	5	No
Downregulated	BP	GO:0009612	response to mechanical stimulus	6/50	42/2592	0.142857	7.40571	5.86885	0.000117283	0.00287914	0.00233434	EGFR/THBS1/KRT5/COL6A1/CDH2/DAG1	6	No
Downregulated	CC	GO:0031983	vesicle lumen	13/50	212/2592	0.0613208	3.17887	4.64239	0.000118186	0.00287914	0.00233434	EGFR/LCN2/THBS1/GLA/GLB1/ARSA/ELANE/CANT1/CTSG/HEXB/GALNS/TIMP1/NEU1	13	No
Downregulated	BP	GO:0048659	smooth muscle cell proliferation	5/50	27/2592	0.185185	9.6	6.29894	0.000127773	0.00302856	0.00245549	EGFR/MMP9/THBS1/ELANE/APOD	5	No
Downregulated	BP	GO:0048660	regulation of smooth muscle cell proliferation	5/50	27/2592	0.185185	9.6	6.29894	0.000127773	0.00302856	0.00245549	EGFR/MMP9/THBS1/ELANE/APOD	5	No
Downregulated	BP	GO:0007610	behavior	8/50	82/2592	0.097561	5.05756	5.2356	0.00012962	0.00303138	0.00245778	EGFR/THBS1/GLA/LGMN/COL6A1/NAGLU/HEXA/HEXB	8	No
Downregulated	MF	GO:0030280	structural constituent of skin epidermis	4/50	15/2592	0.266667	13.824	6.98462	0.000143148	0.00330371	0.00267857	KRT5/KRT1/KRT10/KRT2	4	No
Downregulated	BP	GO:1901135	carbohydrate derivative metabolic process	15/50	282/2592	0.0531915	2.75745	4.38361	0.000160315	0.00365185	0.00296084	CD44/GLA/GLB1/CTSL/CANT1/UGGT1/COL6A1/NAGLU/HEXA/HEXB/B4GALT4/B3GALNT1/NEU1/XYLT1/XYLT2	15	No
Downregulated	MF	GO:0002020	protease binding	6/50	45/2592	0.133333	6.912	5.60993	0.00017425	0.00386878	0.00313672	THBS1/PSAP/ELANE/CTSG/TIMP1/OS9	6	No
Downregulated	MF	GO:0016798	hydrolase activity, acting on glycosyl bonds	6/50	45/2592	0.133333	6.912	5.60993	0.00017425	0.00386878	0.00313672	GLA/GLB1/NAGLU/HEXA/HEXB/NEU1	6	No
Downregulated	BP	GO:0007565	female pregnancy	5/50	29/2592	0.172414	8.93793	6.02786	0.000182559	0.00400261	0.00324523	MMP9/HSPG2/DSG1/CTSB/TIMP1	5	No
Downregulated	BP	GO:0044703	multi-organism reproductive process	5/50	30/2592	0.166667	8.64	5.90195	0.000215904	0.00467525	0.0037906	MMP9/HSPG2/DSG1/CTSB/TIMP1	5	No
Downregulated	BP	GO:0040012	regulation of locomotion	13/50	226/2592	0.0575221	2.98195	4.3729	0.000227772	0.00487209	0.00395019	EGFR/MMP9/THBS1/GLA/CDH1/KRT5/ELANE/LGMN/APOD/DAG1/TIMP1/KRT16/MMP7	13	No
Downregulated	CC	GO:0035578	azurophil granule lumen	7/50	67/2592	0.104478	5.41612	5.13545	0.000232402	0.00491125	0.00398194	GLA/GLB1/ARSA/ELANE/CTSG/HEXB/GALNS	7	No
Downregulated	BP	GO:0030201	heparan sulfate proteoglycan metabolic process	4/50	17/2592	0.235294	12.1976	6.49522	0.000242567	0.00506504	0.00410662	GLB1/NAGLU/XYLT1/XYLT2	4	No
Downregulated	BP	GO:0040013	negative regulation of locomotion	7/50	68/2592	0.102941	5.33647	5.08133	0.000255282	0.00526782	0.00427103	THBS1/CDH1/ELANE/APOD/DAG1/TIMP1/KRT16	7	No
Downregulated	BP	GO:0001501	skeletal system development	7/50	69/2592	0.101449	5.25913	5.02826	0.000279948	0.00564401	0.00457604	CD44/MMP9/COL6A1/HEXA/HEXB/TIMP1/XYLT1	7	No
Downregulated	MF	GO:0016757	glycosyltransferase activity	7/50	69/2592	0.101449	5.25913	5.02826	0.000279948	0.00564401	0.00457604	UGGT1/HEXA/HEXB/B4GALT4/B3GALNT1/XYLT1/XYLT2	7	No
Downregulated	BP	GO:0006022	aminoglycan metabolic process	5/50	32/2592	0.15625	8.1	5.66688	0.000296339	0.00590658	0.00478892	CD44/HEXA/HEXB/XYLT1/XYLT2	5	No
Downregulated	CC	GO:0030057	desmosome	4/50	18/2592	0.222222	11.52	6.28027	0.000307455	0.00605928	0.00491273	CDH1/DSG1/CDH2/DSP	4	No
Downregulated	BP	GO:0043603	amide metabolic process	9/50	118/2592	0.0762712	3.9539	4.6054	0.000320007	0.00617529	0.00500679	GLA/GLB1/CTSL/CTSG/NAGLU/HEXA/HEXB/B4GALT4/NEU1	9	No
Downregulated	BP	GO:0009653	anatomical structure morphogenesis	19/50	445/2592	0.0426966	2.21339	3.94363	0.000320383	0.00617529	0.00500679	EGFR/CD44/MMP9/HSPG2/THBS1/GLA/CDH1/KRT1/FLG2/APOD/COL6A1/NAGLU/HEXA/HEXB/CDH2/DAG1/KRT16/KRT17/DSP	19	No
Downregulated	BP	GO:0001942	hair follicle development	4/50	19/2592	0.210526	10.9137	6.08167	0.000383928	0.00716394	0.00580837	EGFR/COL6A1/NAGLU/KRT17	4	No
Downregulated	BP	GO:0022404	molting cycle process	4/50	19/2592	0.210526	10.9137	6.08167	0.000383928	0.00716394	0.00580837	EGFR/COL6A1/NAGLU/KRT17	4	No
Downregulated	BP	GO:0022405	hair cycle process	4/50	19/2592	0.210526	10.9137	6.08167	0.000383928	0.00716394	0.00580837	EGFR/COL6A1/NAGLU/KRT17	4	No
Downregulated	BP	GO:0009411	response to UV	5/50	34/2592	0.147059	7.62353	5.45142	0.000397725	0.00734326	0.00595376	EGFR/MMP9/ELANE/COL6A1/TIMP1	5	No
Downregulated	BP	GO:0030334	regulation of cell migration	12/50	209/2592	0.0574163	2.97646	4.17859	0.000427722	0.00781485	0.00633611	EGFR/MMP9/THBS1/CDH1/KRT5/ELANE/LGMN/APOD/DAG1/TIMP1/KRT16/MMP7	12	No
Downregulated	CC	GO:0034774	secretory granule lumen	12/50	211/2592	0.056872	2.94825	4.14034	0.000467333	0.00836431	0.0067816	LCN2/THBS1/GLA/GLB1/ARSA/ELANE/CANT1/CTSG/HEXB/GALNS/TIMP1/NEU1	12	No
Downregulated	CC	GO:0060205	cytoplasmic vesicle lumen	12/50	211/2592	0.056872	2.94825	4.14034	0.000467333	0.00836431	0.0067816	LCN2/THBS1/GLA/GLB1/ARSA/ELANE/CANT1/CTSG/HEXB/GALNS/TIMP1/NEU1	12	No
Downregulated	BP	GO:0048729	tissue morphogenesis	8/50	101/2592	0.0792079	4.10614	4.46504	0.000555637	0.00984432	0.00798156	EGFR/CD44/FLG2/NAGLU/DAG1/KRT16/KRT17/DSP	8	No
Downregulated	BP	GO:0033002	muscle cell proliferation	5/50	37/2592	0.135135	7.00541	5.15916	0.000596437	0.0104615	0.00848197	EGFR/MMP9/THBS1/ELANE/APOD	5	No
Downregulated	BP	GO:2000145	regulation of cell motility	12/50	218/2592	0.0550459	2.85358	4.00986	0.000631504	0.0109669	0.00889174	EGFR/MMP9/THBS1/CDH1/KRT5/ELANE/LGMN/APOD/DAG1/TIMP1/KRT16/MMP7	12	No
Downregulated	CC	GO:0045178	basal part of cell	6/50	57/2592	0.105263	5.45684	4.77097	0.000650837	0.0111918	0.00907411	EGFR/CD44/CDH2/DAG1/KRT14/DSP	6	No
Downregulated	BP	GO:0030166	proteoglycan biosynthetic process	4/50	22/2592	0.181818	9.42545	5.56505	0.000694243	0.0118224	0.00958531	CANT1/B4GALT4/XYLT1/XYLT2	4	No
Downregulated	BP	GO:0030336	negative regulation of cell migration	6/50	58/2592	0.103448	5.36276	4.71197	0.000715348	0.0120646	0.00978173	THBS1/CDH1/APOD/DAG1/TIMP1/KRT16	6	No
Downregulated	BP	GO:0009311	oligosaccharide metabolic process	4/50	23/2592	0.173913	9.01565	5.41442	0.000828515	0.0138401	0.0112213	GLA/HEXB/B3GALNT1/NEU1	4	No
Downregulated	MF	GO:0005200	structural constituent of cytoskeleton	5/50	40/2592	0.125	6.48	4.8978	0.000861912	0.0142622	0.0115635	KRT5/KRT2/KRT16/KRT14/DSP	5	No
Downregulated	BP	GO:0001667	ameboidal-type cell migration	6/50	61/2592	0.0983607	5.09902	4.54286	0.000939033	0.0153931	0.0124804	MMP9/THBS1/CDH2/KRT2/TIMP1/KRT16	6	No
Downregulated	BP	GO:0042060	wound healing	9/50	137/2592	0.0656934	3.40555	4.05676	0.000969826	0.0157507	0.0127703	CD44/THBS1/GLA/KRT1/CTSG/DAG1/TIMP1/LMAN1/DSP	9	No
Downregulated	BP	GO:0006026	aminoglycan catabolic process	3/50	11/2592	0.272727	14.1382	6.12306	0.000999917	0.0160904	0.0130458	CD44/HEXA/HEXB	3	No
Downregulated	CC	GO:0045177	apical part of cell	7/50	85/2592	0.0823529	4.26918	4.29736	0.00101163	0.0161308	0.0130785	EGFR/CD44/CTSL/LGMN/DSG1/CDH2/CTSB	7	No
Downregulated	BP	GO:0002009	morphogenesis of an epithelium	7/50	86/2592	0.0813953	4.21953	4.25778	0.00108514	0.0171472	0.0139026	EGFR/CD44/FLG2/NAGLU/DAG1/KRT16/KRT17	7	No
Downregulated	BP	GO:0022414	reproductive process	10/50	169/2592	0.0591716	3.06746	3.89793	0.00111499	0.0173199	0.0140426	EGFR/MMP9/HSPG2/PSAP/COL6A1/DSG1/HEXA/HEXB/CTSB/TIMP1	10	No
Downregulated	BP	GO:2000146	negative regulation of cell motility	6/50	63/2592	0.0952381	4.93714	4.43617	0.00111582	0.0173199	0.0140426	THBS1/CDH1/APOD/DAG1/TIMP1/KRT16	6	No
Downregulated	BP	GO:0030212	hyaluronan metabolic process	3/50	12/2592	0.25	12.96	5.82295	0.00131516	0.0195794	0.0158745	CD44/HEXA/HEXB	3	No
Downregulated	CC	GO:0031904	endosome lumen	3/50	12/2592	0.25	12.96	5.82295	0.00131516	0.0195794	0.0158745	CTSL/LGMN/CTSB	3	No
Downregulated	BP	GO:0044273	sulfur compound catabolic process	3/50	12/2592	0.25	12.96	5.82295	0.00131516	0.0195794	0.0158745	GLB1/NAGLU/HEXB	3	No
Downregulated	BP	GO:0150076	neuroinflammatory response	3/50	12/2592	0.25	12.96	5.82295	0.00131516	0.0195794	0.0158745	EGFR/MMP9/NAGLU	3	No
Downregulated	BP	GO:0009314	response to radiation	6/50	65/2592	0.0923077	4.78523	4.33388	0.0013172	0.0195794	0.0158745	EGFR/MMP9/ELANE/COL6A1/TIMP1/KRT14	6	No
Downregulated	BP	GO:0009416	response to light stimulus	5/50	44/2592	0.113636	5.89091	4.58825	0.00134219	0.0197832	0.0160398	EGFR/MMP9/ELANE/COL6A1/TIMP1	5	No
Downregulated	MF	GO:0005509	calcium ion binding	9/50	146/2592	0.0616438	3.19562	3.82944	0.00153167	0.022388	0.0181517	HSPG2/THBS1/CDH1/ARSA/FLG2/CANT1/DSG1/CDH2/DAG1	9	No
Downregulated	BP	GO:0033993	response to lipid	10/50	178/2592	0.0561798	2.91236	3.70716	0.00166467	0.023478	0.0190355	EGFR/MMP9/THBS1/GLB1/ELANE/CTSG/COL6A1/NAGLU/DSG1/DAG1	10	No
Downregulated	BP	GO:0002504	antigen processing and presentation of peptide or polysaccharide antigen via MHC class II	3/50	13/2592	0.230769	11.9631	5.5566	0.00168656	0.023478	0.0190355	THBS1/CTSL/LGMN	3	No
Downregulated	BP	GO:0006024	glycosaminoglycan biosynthetic process	3/50	13/2592	0.230769	11.9631	5.5566	0.00168656	0.023478	0.0190355	HEXA/XYLT1/XYLT2	3	No
Downregulated	BP	GO:0007492	endoderm development	3/50	13/2592	0.230769	11.9631	5.5566	0.00168656	0.023478	0.0190355	MMP9/LAMC1/COL6A1	3	No
Downregulated	BP	GO:0007566	embryo implantation	3/50	13/2592	0.230769	11.9631	5.5566	0.00168656	0.023478	0.0190355	MMP9/HSPG2/TIMP1	3	No
Downregulated	BP	GO:0061436	establishment of skin barrier	3/50	13/2592	0.230769	11.9631	5.5566	0.00168656	0.023478	0.0190355	KRT1/FLG2/KRT16	3	No
Downregulated	CC	GO:0016323	basolateral plasma membrane	5/50	47/2592	0.106383	5.51489	4.38009	0.00181493	0.0250661	0.020323	EGFR/CD44/CDH2/DAG1/DSP	5	No
Downregulated	CC	GO:0016324	apical plasma membrane	6/50	70/2592	0.0857143	4.44343	4.09542	0.00194289	0.0266237	0.0215859	EGFR/CD44/CTSL/DSG1/CDH2/CTSB	6	No
Downregulated	BP	GO:0051241	negative regulation of multicellular organismal process	10/50	182/2592	0.0549451	2.84835	3.62612	0.00197164	0.0268082	0.0217355	EGFR/HSPG2/THBS1/CDH1/ELANE/KRT1/LGMN/CTSG/APOD/TIMP1	10	No
Downregulated	BP	GO:0009101	glycoprotein biosynthetic process	6/50	71/2592	0.084507	4.38085	4.05041	0.00209131	0.0282166	0.0228774	CANT1/UGGT1/B4GALT4/B3GALNT1/XYLT1/XYLT2	6	No
Downregulated	CC	GO:0036019	endolysosome	3/50	14/2592	0.214286	11.1086	5.31794	0.00211749	0.0283518	0.022987	CTSL/LGMN/CTSB	3	No
Downregulated	MF	GO:0016758	hexosyltransferase activity	5/50	49/2592	0.102041	5.2898	4.25101	0.00219161	0.0289029	0.0234339	UGGT1/HEXA/HEXB/B4GALT4/B3GALNT1	5	No
Downregulated	BP	GO:0031099	regeneration	5/50	49/2592	0.102041	5.2898	4.25101	0.00219161	0.0289029	0.0234339	EGFR/HSPG2/APOD/COL6A1/DAG1	5	No
Downregulated	BP	GO:0030163	protein catabolic process	13/50	287/2592	0.0452962	2.34815	3.39606	0.00228777	0.0299459	0.0242795	EGFR/GLB1/CDH1/CTSL/ELANE/LGMN/UGGT1/NAGLU/HEXA/HEXB/CTSB/TIMP1/OS9	13	No
Downregulated	BP	GO:0042063	gliogenesis	6/50	73/2592	0.0821918	4.26082	3.96283	0.00241382	0.0313618	0.0254274	EGFR/COL6A1/NAGLU/HEXB/CDH2/DAG1	6	No
Downregulated	CC	GO:0044853	plasma membrane raft	3/50	15/2592	0.2	10.368	5.1023	0.00261108	0.0331825	0.0269037	CDH1/CDH2/DAG1	3	No
Downregulated	BP	GO:1903053	regulation of extracellular matrix organization	3/50	15/2592	0.2	10.368	5.1023	0.00261108	0.0331825	0.0269037	LAMC1/COL6A1/DAG1	3	No
Downregulated	BP	GO:0036293	response to decreased oxygen levels	5/50	51/2592	0.0980392	5.08235	4.1288	0.00262256	0.0331825	0.0269037	HSPG2/THBS1/PLOD1/HYOU1/COL6A1	5	No
Downregulated	MF	GO:0004175	endopeptidase activity	7/50	100/2592	0.07	3.6288	3.75936	0.00262963	0.0331825	0.0269037	MMP9/CTSL/ELANE/LGMN/CTSG/CTSB/MMP7	7	No
Downregulated	BP	GO:0050793	regulation of developmental process	15/50	367/2592	0.0408719	2.1188	3.24378	0.00275164	0.0344742	0.0279509	EGFR/CD44/MMP9/HSPG2/THBS1/GLA/CDH1/KRT1/LGMN/LAMC1/KRT10/HEXB/DAG1/KRT2/KRT17	15	No
Downregulated	BP	GO:0007626	locomotory behavior	4/50	32/2592	0.125	6.48	4.37388	0.00296044	0.036827	0.0298585	GLA/NAGLU/HEXA/HEXB	4	No
Downregulated	CC	GO:0005794	Golgi apparatus	15/50	370/2592	0.0405405	2.10162	3.20917	0.00298585	0.0368816	0.0299028	EGFR/CD44/HSPG2/GLA/GLB1/CDH1/CTSL/PLOD1/CANT1/DAG1/B4GALT4/B3GALNT1/LMAN1/XYLT1/XYLT2	15	No
Downregulated	BP	GO:0034330	cell junction organization	9/50	161/2592	0.0559006	2.89789	3.48676	0.00303196	0.0371892	0.0301522	THBS1/CDH1/LGMN/LAMC1/APOD/DSG1/CDH2/DAG1/DSP	9	No
Downregulated	BP	GO:0042246	tissue regeneration	3/50	16/2592	0.1875	9.72	4.90608	0.00317022	0.0383487	0.0310923	APOD/COL6A1/DAG1	3	No
Downregulated	MF	GO:0043394	proteoglycan binding	3/50	16/2592	0.1875	9.72	4.90608	0.00317022	0.0383487	0.0310923	THBS1/CTSL/CTSB	3	No
Downregulated	CC	GO:0009925	basal plasma membrane	5/50	54/2592	0.0925926	4.8	3.957	0.00338032	0.0406102	0.0329258	EGFR/CD44/CDH2/DAG1/DSP	5	No
Downregulated	BP	GO:1901700	response to oxygen-containing compound	14/50	338/2592	0.0414201	2.14722	3.17146	0.00350969	0.0418776	0.0339534	EGFR/MMP9/THBS1/GLB1/CDH1/ELANE/LGMN/CTSG/APOD/COL6A1/NAGLU/DSG1/DAG1/TIMP1	14	No
Downregulated	BP	GO:0006023	aminoglycan biosynthetic process	3/50	17/2592	0.176471	9.14824	4.7264	0.00379757	0.0444062	0.0360036	HEXA/XYLT1/XYLT2	3	No
Downregulated	BP	GO:0019915	lipid storage	3/50	17/2592	0.176471	9.14824	4.7264	0.00379757	0.0444062	0.0360036	GLA/HEXA/HEXB	3	No
Downregulated	BP	GO:0170062	nutrient storage	3/50	17/2592	0.176471	9.14824	4.7264	0.00379757	0.0444062	0.0360036	GLA/HEXA/HEXB	3	No
Downregulated	BP	GO:0009410	response to xenobiotic stimulus	6/50	80/2592	0.075	3.888	3.67928	0.00384503	0.0446634	0.0362122	EGFR/HSPG2/THBS1/CDH1/COL6A1/MMP7	6	No
Downregulated	BP	GO:0016485	protein processing	5/50	56/2592	0.0892857	4.62857	3.84934	0.00396617	0.0452799	0.036712	THBS1/CTSL/LGMN/CTSG/NAGLU	5	No
Downregulated	BP	GO:0070482	response to oxygen levels	5/50	56/2592	0.0892857	4.62857	3.84934	0.00396617	0.0452799	0.036712	HSPG2/THBS1/PLOD1/HYOU1/COL6A1	5	No
Downregulated	BP	GO:0072359	circulatory system development	10/50	200/2592	0.05	2.592	3.28631	0.00397555	0.0452799	0.036712	EGFR/HSPG2/THBS1/KRT1/APOD/COL6A1/NAGLU/CDH2/DAG1/DSP	10	No
Downregulated	BP	GO:0021782	glial cell development	4/50	35/2592	0.114286	5.92457	4.11309	0.00413095	0.0467464	0.0379009	EGFR/COL6A1/NAGLU/DAG1	4	No
Downregulated	BP	GO:0044403	biological process involved in symbiotic interaction	6/50	82/2592	0.0731707	3.79317	3.60411	0.00435092	0.0486751	0.0394647	EGFR/CTSL/ELANE/CTSG/DAG1/CTSB	6	No
Downregulated	BP	GO:0005975	carbohydrate metabolic process	9/50	170/2592	0.0529412	2.74447	3.29938	0.00438465	0.0486751	0.0394647	GLA/GLB1/APOD/COL6A1/HEXA/HEXB/B4GALT4/B3GALNT1/NEU1	9	No
Downregulated	BP	GO:0030155	regulation of cell adhesion	9/50	170/2592	0.0529412	2.74447	3.29938	0.00438465	0.0486751	0.0394647	CD44/HSPG2/THBS1/CDH1/ELANE/LAMC1/CTSG/APOD/DAG1	9	No
Downregulated	BP	GO:0006509	membrane protein ectodomain proteolysis	3/50	18/2592	0.166667	8.64	4.56096	0.00449559	0.0492829	0.0399575	DAG1/TIMP1/MMP7	3	No
Downregulated	BP	GO:0034332	adherens junction organization	3/50	18/2592	0.166667	8.64	4.56096	0.00449559	0.0492829	0.0399575	CDH1/CDH2/DSP	3	No
Downregulated	BP	GO:0007272	ensheathment of neurons	4/50	36/2592	0.111111	5.76	4.03282	0.00458189	0.0493046	0.0399751	COL6A1/HEXA/HEXB/DAG1	4	No
Downregulated	BP	GO:0008366	axon ensheathment	4/50	36/2592	0.111111	5.76	4.03282	0.00458189	0.0493046	0.0399751	COL6A1/HEXA/HEXB/DAG1	4	No
Downregulated	BP	GO:0042552	myelination	4/50	36/2592	0.111111	5.76	4.03282	0.00458189	0.0493046	0.0399751	COL6A1/HEXA/HEXB/DAG1	4	No
Downregulated	BP	GO:0016042	lipid catabolic process	5/50	58/2592	0.0862069	4.46897	3.74664	0.0046217	0.0494297	0.0400765	GLA/GLB1/HEXA/HEXB/NEU1	5	No
